# A spatial atlas of mitochondrial gene expression reveals dynamic translation hubs and remodeling in stress

**DOI:** 10.1101/2024.08.05.604215

**Authors:** Adam Begeman, John A. Smolka, Ahmad Shami, Tejashree Pradip Waingankar, Samantha C. Lewis

## Abstract

Mitochondrial genome expression is important for cellular bioenergetics. How mitochondrial RNA processing and translation are spatially organized across dynamic mitochondrial networks is not well understood. Here, we report that processed mitochondrial RNAs are consolidated with mitoribosome components into translation hubs distal to either nucleoids or processing granules in human cells. During stress, these hubs are remodeled into translationally repressed mesoscale bodies containing messenger, ribosomal, and double-stranded RNA. We show that the highly conserved helicase SUV3 contributes to the distribution of processed RNA within mitochondrial networks, and that stress bodies form downstream of proteostatic stress in cells lacking SUV3 unwinding activity. We propose that the spatial organization of nascent chain synthesis into discrete domains serves to throttle the flow of genetic information in stress to ensure mitochondrial quality control.
