## Supplementary material for "A spatial atlas of mitochondrial gene expression reveals dynamic translation hubs and remodeling in stress": Table S1

### Sheet: mt-ND4 FISH Probes
Name	Sequence
MT-ND4_1	tgggacgattagttttagca
MT-ND4_2	agtcatgtcagtggtagtaa
MT-ND4_3	gggtggttgtgttgattcaa
MT-ND4_4	gtagagggatgatgctaata
MT-ND4_5	ggggaacagctaaataggtt
MT-ND4_6	ttagggggtcggaggaaaag
MT-ND4_7	gtaggagtcaggtagttagt
MT-ND4_8	actggataagtggcgttggc
MT-ND4_9	gtttttttcgtgatagtggt
MT-ND4_10	gggagattagtatagagagg
MT-ND4_11	tgattagttctgtggctgtg
MT-ND4_12	tggggataagtgtggtttcg
MT-ND4_13	catcgggtgatgatagccaa
MT-ND4_14	aataggaagtatgtgcctgc
MT-ND4_15	gatgagtaggggaagggagc
MT-ND4_16	aatgtttagtgagcctaggg
MT-ND4_17	tgggcagtgagagtgagtag
MT-ND4_18	gctattgtgtaagctagtca
MT-ND4_19	ggagtccgtaaagaggtatc
MT-ND4_20	tgggctttagggagtcataa
MT-ND4_21	aagtactattgacccagcga
MT-ND4_22	ccgcctagttttaagagtac
MT-ND4_23	tgtgaggcgtattataccat
MT-ND4_24	ttgtcagggggttgagaatg
MT-ND4_25	aaggaaggggtaggctatgt
MT-ND4_26	ttatgcctcatagggatagt
MT-ND4_27	taggcagatggagcttgtta
MT-ND4_28	gagcgattttaggtctgttt
MT-ND4_29	gctatgtggctgattgaaga
MT-ND4_30	aagcttcagggggtttggat
MT-ND4_31	ttatgagaatgactgcgccg
MT-ND4_32	taatgaggatgtaagcccgt
MT-ND4_33	tagtttgagtttgctaggca
MT-ND4_34	tatgatgcgactgtgagtgc
MT-ND4_35	ttagcgaggcttgctagaag
MT-ND4_36	taatagtggggggtaaggcg
MT-ND4_37	acagagagttctcccagtag
MT-ND4_38	atcaggagaacgtggttact
MT-ND4_39	agtcctgtaagtaggagagt
MT-ND4_40	gagtatagggctgtgactag
MT-ND4_41	cccattgtgttgtggtaaat
MT-ND4_42	tgttaatgtggtgggtgagt
MT-ND4_43	ctcgtgtgaatgagggtttt
MT-ND4_44	ggtgtatgaacatgagggtg
MT-ND4_45	aaacccggtaatgatgtcgg

### Sheet: mt-RNR2 FISH Probes
Name	Sequence
MT-RNR2_1	tgtctggtagtaaggtggag
MT-RNR2_2	ccaggtttcaatttctatcg
MT-RNR2_3	ttgcggtactatatctattg
MT-RNR2_4	atgcagaaggtataggggtt
MT-RNR2_5	gctctccttgcaaagttatt
MT-RNR2_6	ttaggtagctcgtctggttt
MT-RNR2_7	cccactattttgctacatag
MT-RNR2_8	tgtcgcctctacctataaat
MT-RNR2_9	aaggggatttagagggttct
MT-RNR2_10	tgttcctctttggactaaca
MT-RNR2_11	gttttttcctagtgtccaaa
MT-RNR2_12	cttaattggtggctgctttt
MT-RNR2_13	tagtgggtgttgagcttgaa
MT-RNR2_14	gttcagttatatgtttggga
MT-RNR2_15	tagattggtccaattgggtg
MT-RNR2_16	cattagttcttctatagggt
MT-RNR2_17	tgttttaatctgacgcaggc
MT-RNR2_18	tgggctgttaattgtcagtt
MT-RNR2_19	atgacttgttggttgattgt
MT-RNR2_20	tgtgttgggttgacagtgag
MT-RNR2_21	tgcctctaatactggtgatg
MT-RNR2_22	aaacatgtgtcactgggcag
MT-RNR2_23	caggtttggtagtttaggac
MT-RNR2_24	gccccaaccgaaatttttaa
MT-RNR2_25	aagtcttagcatgtactgct
MT-RNR2_26	tagtagttcgctttgactgg
MT-RNR2_27	cgttggtcaagttattggat
MT-RNR2_28	ttatccctagggtaacttgt
MT-RNR2_29	actctagaataggattgcgc
MT-RNR2_30	gtcgtaaaccctattgttga
MT-RNR2_31	gatgtcctgatccaacatcg
MT-RNR2_32	cgaacctttaatagcggctg
MT-RNR2_33	cgtaggactttaatcgttga
MT-RNR2_34	tactccggtctgaactcaga
MT-RNR2_35	gtagatagaaaccgacctgg
MT-RNR2_36	tgtgaagtaggccttatttc
MT-RNR2_37	tatcatttacgggggaaggc
MT-RNR2_38	gtgggtgtgggtataatact

### Sheet: mt-tRNA FISH Probes
Name	Sequence
mt-tRNAs_1	tgctttgaggaggtaagcta
mt-tRNAs_2	cccgtctaaacattttcagt
mt-tRNAs_3	tctcctaagtgtaagttggg
mt-tRNAs_4	tcagagcggtcaagttaagt
mt-tRNAs_5	aataagggggtttaagctcc
mt-tRNAs_6	gcttatttagctgaccttac
mt-tRNAs_7	accaacattttcggggtatg
mt-tRNAs_8	ggctcttggtctgtatttaa
mt-tRNAs_9	tattgcaacttactgagggc
mt-tRNAs_10	gaacgcaaatcagccacttt
mt-tRNAs_11	aaaaccccactctgcatcaa
mt-tRNAs_12	aacagctaagcaccctaatc
mt-tRNAs_13	gaccaatgggacttaaaccc
mt-tRNAs_14	ctgcttcttcgaatttgcaa
mt-tRNAs_15	gtctttagatttacagtcca
mt-tRNAs_16	ggtaaaaagaggcctaaccc
mt-tRNAs_17	agatatataggatttagcct
mt-tRNAs_18	ggtgttggttctcttaatct
mt-tRNAs_19	gtcgaaatcattcgttttgt
mt-tRNAs_20	cacaatctgatgttttggtt
mt-tRNAs_21	cgtaagcctctgttgtcaga
mt-tRNAs_22	catgagttagcagttcttgt
mt-tRNAs_23	gccatgttgttagacatggg
mt-tRNAs_24	cctaagaccaatggatagct
mt-tRNAs_25	cttttatttggagttgcacc
mt-tRNAs_26	accatcgttgtatttcaact
mt-tRNAs_27	attctcgcacggactacaac
mt-tRNAs_28	acaagactggtgtattagtt
mt-tRNAs_29	aaaaggttttcatctccggt
mt-tRNAs_30	cacccaaagctaagattcta
mt-tRNAs_31	aagtctttaactccaccatt

### Sheet: mt-ATP6 FISH Probes
Name	Sequence
MT-ATP6_1	gcgaacagattttcgttcat
MT-ATP6_2	gattgtgggggcaatgaatg
MT-ATP6_3	gtactgcggcgggtaggcct
MT-ATP6_4	agagggggaaatagaatgat
MT-ATP6_5	atatttggaggtggggatca
MT-ATP6_6	tgattagtcggttgttgatg
MT-ATP6_7	ttgattagtcattgttgggt
MT-ATP6_8	tatcatttgttttgaggtta
MT-ATP6_9	gtcctttagtgttgtgtatg
MT-ATP6_10	actagtataagagatcaggt
MT-ATP6_11	ggcaataaaaatgattaagg
MT-ATP6_12	ggagtccgaggaggttagtt
MT-ATP6_13	gttggtgtaaatgagtgagg
MT-ATP6_14	taggtttatagatagttggg
MT-ATP6_15	ctcataaggggatggccatg
MT-ATP6_16	aagcctataatcactgtgcc
MT-ATP6_17	ggcatttttaatcttagagc
MT-ATP6_18	cttgtggtaagaagtgggct
MT-ATP6_19	gggataaggggtgtaggtgt
MT-ATP6_20	ggtttcgataataactagta
MT-ATP6_21	ttggttgaatgagtaggctg
MT-ATP6_22	gttaggcgtacggccagggc
MT-ATP6_23	gtggcctgcagtaatgttag
MT-ATP6_24	ttccaattaggtgcatgagt
MT-ATP6_25	gttgatattgctagggtggc
MT-ATP6_26	aagtgtagagggaaggttaa
MT-ATP6_27	gaattagaattgtgaagatg
MT-ATP6_28	gcgatttctaggatagtcag
MT-ATP6_29	gtaggcttggattaaggcga
MT-ATP6_30	ggcttactagaagtgtgaaa
MT-ATP6_31	tatgtgttgtcgtgcaggta

### Sheet: mt-COX1 FISH Probes
Name	Sequence
MT-COX1_1	aatagtcaacggtcggcgaa
MT-COX1_2	ctcatgcgccgaataatagg
MT-COX1_3	taaggaggcttagagctgtg
MT-COX1_4	gtcgttacctagaaggttgc
MT-COX1_5	acaaatgcatgggctgtgac
MT-COX1_6	aaagcctccgattatgatgg
MT-COX1_7	gcaccgattattaggggaac
MT-COX1_8	atgcggggaaacgccatatc
MT-COX1_9	gagtcagaagcttatgttgt
MT-COX1_10	actatagcagatgcgagcag
MT-COX1_11	gtagactgttcaacctgttc
MT-COX1_12	agatggttaggtctacggag
MT-COX1_13	atagaggagacacctgctag
MT-COX1_14	tgtgatgaaattgatggccc
MT-COX1_15	tatggcagggggttttatat
MT-COX1_16	aagaggggcgtttggtattg
MT-COX1_17	aggactgctgtgattaggac
MT-COX1_18	ggactgggagagataggaga
MT-COX1_19	tagtatagtgatgccagcag
MT-COX1_20	agaaggtggtgttgaggttg
MT-COX1_21	ggtgttggtatagaatgggg
MT-COX1_22	ataaacttcagggtgaccga
MT-COX1_23	cgaagcctggtaggataaga
MT-COX1_24	ctcagaccatacctatgtat
MT-COX1_25	aaccctaggaagccaattga
MT-COX1_26	tatatggtgtgctcacacga
MT-COX1_27	ctacgtctattcctactgta
MT-COX1_28	cggaggtgaaatatgctcgt
MT-COX1_29	ggggatagcgatgattatgg
MT-COX1_30	gtggcgagtcagctaaatac
MT-COX1_31	catttcatattgcttccgtg
MT-COX1_32	atgaatcctagggctcagag
MT-COX1_33	gccacctacggtgaaaagaa
MT-COX1_34	tgtctagtgatgagtttgct
MT-COX1_35	gtagtacgtgtcgtgtagta
MT-COX1_36	acatagtggaagtgggctac
MT-COX1_37	ggcaaatacagctcctattg
MT-COX1_38	agtgaatgaagcctcctatg
MT-COX1_39	tagggtgtagcctgagaata
MT-COX1_40	atggattttggcgtaggttt
MT-COX1_41	agttagatttacgccgatga
MT-COX1_42	taggccgagaaagtgttgtg
MT-COX1_43	tttcatgtggtgtatgcatc
MT-COX1_44	tgagcctacagatgatagga
MT-COX1_45	acttttcgcttcgaagcgaa
MT-COX1_46	ggagggttcttctactatta
MT-COX1_47	catatagtcactccaggttt
MT-COX1_48	ttcgaatgtgtggtagggtg

### Sheet: mt-RNR1 FISH Probes
Name	Sequence
MT-RNR1_1	aaggctaggaccaaacctat
MT-RNR1_2	gcttgcatgtgtaatcttac
MT-RNR1_3	gtgaactcactggaacgggg
MT-RNR1_4	tttgatcgtggtgatttaga
MT-RNR1_5	tgcgtgcttgatgcttgttc
MT-RNR1_6	taagcgttttgagctgcatt
MT-RNR1_7	aggttaatcactgctgtttc
MT-RNR1_8	ggggttagtatagcttagtt
MT-RNR1_9	tggcacgaaattgaccaacc
MT-RNR1_10	ttgggttaatcgtgtgaccg
MT-RNR1_11	ctttacgccggcttctattg
MT-RNR1_12	gggagggggtgatctaaaac
MT-RNR1_13	ctcaggtgagttttagcttt
MT-RNR1_14	gtgtcaactggagtttttta
MT-RNR1_15	agccactttcgtagtctatt
MT-RNR1_16	attgtgtgttcagatatgtt
MT-RNR1_17	aatcccagtttgggtcttag
MT-RNR1_18	ggctaagcatagtggggtat
MT-RNR1_19	gttgatttaactgttgaggt
MT-RNR1_20	tagtgttctggcgagcagtt
MT-RNR1_21	tagagggatatgaagcaccg
MT-RNR1_22	tcgattacagaacaggctcc
MT-RNR1_23	caagaggtggtgaggttgat
MT-RNR1_24	aagatggcggtatataggct
MT-RNR1_25	ttactttgtagccttcatca
MT-RNR1_26	aacgtctttacgtgggtact
MT-RNR1_27	ctcatgggctacaccttgac
MT-RNR1_28	aaatgtagcccatttcttgc
MT-RNR1_29	tatcgtagttttctggggta
MT-RNR1_30	gacccttaagtttcataagg
MT-RNR1_31	agtttactgctaaatccacc
MT-RNR1_32	cctgttcaactaagcactct
MT-RNR1_33	gtatacttgaggagggtgac
MT-RNR1_34	aatgcgtaggggttttagtt
MT-RNR1_35	tacgacttgtctcctctata
MT-RNR1_36	aagtgcactttccagtacac
