## Supplementary material for "A spatial atlas of mitochondrial gene expression reveals dynamic translation hubs and remodeling in stress": Table S2

### Sheet: POLG gRNAs
name	sequence	Start	Stop
sgRNA1	UCUGCAGGUGCUCGACGCUG	ch15:89333430	ch15:89333449
sgRNA2	CACGAGCAAAUCUUCGGGCA	ch15:89333505	ch15:89333486
sgRNA3	GCAGCCGCAAGUGCUAUCCU	ch15:89333584	ch15:89333565

### Sheet: SUPV3L1 gRNAs
Name	Sequence	Start	Stop
sgRNA1	GGGCCCUUUCCCGGGGUUCU	ch10:69180388	ch10:69180407
sgRNA2	UUUGGAGCCACCGGAGGCAG	ch10:69180462	ch10:69180443
sgRNA3	CCUAUUGUGGGCUCGGCUCC	ch10:69180309	ch10:69180328
